# Genetic screening for mutants with altered seminal root numbers in hexaploid wheat using a high-throughput root phenotyping platform

**DOI:** 10.1101/364018

**Authors:** Oluwaseyi Shorinola, Ryan Kaye, Guy Golan, Zvi Peleg, Stefan Kepinski, Cristobal Uauy

**Author notes:** **Corresponding Authors: Oluwaseyi Shorinola,** Bioscience Eastern and Central Africa - International Livestock Research Institute, Nairobi, P O Box 30709, Kenya. **Cristobal Uauy,** John Innes Centre, Norwich Research Park, Norwich, NR4 7UH, UK.

## Abstract

Roots are the main channel for water and nutrient uptake in plants. Optimisation of root architecture provides a viable strategy to improve nutrient and water uptake efficiency and maintain crop productivity under water-limiting and nutrient-poor conditions. We know little, however, about the genetic control of root development in wheat, a crop supplying 20% of global calorie and protein intake. To improve our understanding of the genetic control of seminal root development in wheat, we conducted a high-throughput screen for variation in seminal root number using an exome-sequenced mutant population derived from the hexaploid wheat cultivar Cadenza. The screen identified seven independent mutants with homozygous and stably altered seminal root number phenotypes. One mutant, Cadenza0900, displays a recessive extra seminal root number phenotype, while six mutants (Cadenza0062, Cadenza0369, Cadenza0393, Cadenza0465, Cadenza0818 and Cadenza1273) show lower seminal root number phenotypes most likely originating from defects in the formation and activation of seminal root primordia. Segregation analysis in F_2_ populations suggest that the phenotype of Cadenza0900 is controlled by multiple loci whereas the Cadenza0062 phenotype fits a 3:1 mutant:wild-type segregation ratio characteristic of dominant single gene action. This work highlights the potential to use the sequenced wheat mutant population as a forward genetic resource to uncover novel variation in agronomic traits, such as seminal root architecture.
