## Supplemental Tables for "Genetic screening for mutants with altered seminal root numbers in hexaploid wheat using a high-throughput root phenotyping platform"

### Sheet: Table S1
Table S1: Summary information on mutants with significantly different seminal root number to Cadenza in the Screen A
LINE	PHENOTYPE	SEED SIZE	MEAN ROOT COUNT	SEM	MODAL ROOT COUNT
Cadenza0062	Lower Root Number	Large	2.9	0.1	3
Cadenza0181	Lower Root Number	Medium	3	0	3
Cadenza0334	Lower Root Number	Large	3	0	3
Cadenza0335	Lower Root Number	Large	3	0	3
Cadenza0906	Lower Root Number	Medium	3	0	3
Cadenza0465	Lower Root Number	Medium	3.1	0.1	3
Cadenza1273	Lower Root Number	Large	3.111	0.111	3
Cadenza0393	Lower Root Number	Medium	3.222	0.147	3
Cadenza1737	Lower Root Number	Large	3.222	0.147	3
Cadenza0122	Lower Root Number	Medium	3.286	0.286	3
Cadenza0369	Lower Root Number	Medium	3.3	0.153	3
Cadenza1270	Lower Root Number	Large	3.3	0.213	3
Cadenza0121	Lower Root Number	Large	3.333	0.236	3
Cadenza0166	Lower Root Number	Large	3.4	0.163	3
Cadenza0273	Lower Root Number	Medium	3.4	0.221	3
Cadenza0603	Lower Root Number	Large	3.4	0.267	3
Cadenza1256	Lower Root Number	Large	3.4	0.267	3
Cadenza0818	Lower Root Number	Large	3.444	0.242	3
Cadenza0442	Lower Root Number	Medium	3.5	0.307	3
Cadenza0592*	Lower Root Number	Medium	3.5	0.189	3 ,4
Cadenza1791	Lower Root Number	Large	3.5	0.373	3
Cadenza0167	Lower Root Number	Large	3.556	0.338	4
Cadenza0904	Lower Root Number	Medium	3.571	0.429	3
Cadenza0962	Lower Root Number	Large	3.6	0.4	3
Cadenza0142	Lower Root Number	Medium	3.625	0.263	3
Cadenza0245	Lower Root Number	Medium	3.625	0.263	3
Cadenza0507	Lower Root Number	Medium	3.667	0.289	3
Cadenza0665	Lower Root Number	Medium	3.667	0.289	3
Cadenza1805	Lower Root Number	Large	3.667	0.333	3
Cadenza0069	Lower Root Number	Medium	3.7	0.213	4
Cadenza1222	Lower Root Number	Large	3.7	0.213	4
Cadenza1782	Lower Root Number	Large	3.7	0.26	3
Cadenza0155	Lower Root Number	Small	3.75	0.164	4
Cadenza0926	Lower Root Number	Small	3.778	0.324	3
Cadenza1865	Lower Root Number	Large	3.778	0.278	3
Cadenza1242	Lower Root Number	Large	3.8	0.291	3
Cadenza1245	Lower Root Number	Large	3.8	0.291	3
Cadenza0694	Lower Root Number	Large	3.889	0.261	4
Cadenza1367	Lower Root Number	Large	3.9	0.233	4
Cadenza1792	Lower Root Number	Large	3.9	0.407	5
Cadenza0015	Lower Root Number	Large	4	0.333	5
Cadenza0052*	Lower Root Number	Large	4	0.298	3 ,5
Cadenza1403	Lower Root Number	Large	4	0.167	4
Cadenza1534	Lower Root Number	Large	4	0.258	4
Cadenza1548	Lower Root Number	Large	4.1	0.277	5
Cadenza1656	Lower Root Number	Large	4.1	0.18	4
Cadenza0101	Lower Root Number	Large	4.111	0.2	4
Cadenza0173	Higher Root Number	Large	5.667	0.167	6
Cadenza0927	Higher Root Number	Large	5.75	0.163663	6
Cadenza1195	Higher Root Number	Large	5.778	0.147	6
Cadenza0900	Higher Root Number	Large	5.9	0.1	6
Cadenza1085	Higher Root Number	Large	5.9	0.1	6
*These lines show bimodal seminal root number distribution. For Cadenza0592 (8 plants), four plants each had seminal root number of 3 and 4. For Cadenza0052 (10 plants), four plants each had seminal root number of 3 and 5 and two plants had seminal root number of 4. Both lines showed mean seminal root number significantly lesser than the wild-type control - Cadenza

### Sheet: Table S2
Table S2: Summary information on seminal root number of mutants phenotyped in both Screen A and B
LINE	SEED SIZE	ROOT NUMBER - SCREEN A		ROOT NUMBER SCREEN B
		Mean	SEM	Mean	SEM
Cadenza0001	Large	5.4	0.221	4.1	0.233333
Cadenza0002	Large	4.9	0.1	4.5	0.166667
Cadenza0003	Large	4.9	0.1	3.8	0.290593
Cadenza0011	Large	4.8	0.133	4.6	0.163299
Cadenza0012	Medium	4.7	0.213	4	0.298142
Cadenza0015*	Large	4	0.333	4.1	0.276887
Cadenza0017	Large	5.5	0.224	4.5	0.268742
Cadenza0019	Large	5	0	4.5	0.166667
Cadenza0024	Large	5	0	4.3	0.260342
Cadenza0028	Large	5.1	0.18	4.5	0.372678
Cadenza0031	Large	5.11	0.111	3.7	0.3
Cadenza0032	Large	4.9	0.1	3.7	0.260342
Cadenza0033	Medium	4.444	0.294	3.8	0.249444
Cadenza0037	Medium	4.222	0.222	3.2	0.133333
Cadenza0044	Medium	4.6	0.221	4.3	0.213437
Cadenza0046	Large	4.778	0.147	4.1	0.276887
Cadenza0049	Large	4.6	0.306	4.2	0.290593
Cadenza0050	Medium	4.714	0.286	3.8	0.249444
Cadenza0051	Medium	5	0	4.1	0.233333
Cadenza0052*	Large	4	0.298	4.5	0.223607
Cadenza0053	Medium	4.111	0.389	4.7	0.213437
Cadenza0056	Medium	4.444	0.294	3.6	0.221108
Cadenza0057	Medium	4.3	0.26	4	0.258199
Cadenza0058	Large	4.375	0.324	4.7	0.152753
Cadenza0064	Large	4.9	0.1	4.3	0.152753
Cadenza0069*	Medium	3.7	0.213	4.6	0.163299
Cadenza0071	Large	4.8	0.133	4.5	0.223607
Cadenza0073	Large	4.9	0.1	5	0
Cadenza0074	Large	5.1	0.1	4.8	0.133333
Cadenza0075	Large	5	0	3.88889	0.401386
Cadenza0076	Large	5	0.149	4.7	0.213437
Cadenza0082	Large	5	0	3.5	0.223607
Cadenza0083	Medium	4.429	0.202	3.9	0.276887
Cadenza0084	Medium	3.778	0.222	4.7	0.213437
Cadenza0091	Large	5	0	4.6	0.221108
Cadenza0092	Large	4.7	0.213	4.33333	0.223607
Cadenza0095	Large	4.8	0.133	5	0
Cadenza0097	Medium	4.5	0.327	4.9	0.1
Cadenza0098	Large	5.1	0.1	4.6	0.266667
Cadenza0100	Large	4.9	0.18	3.6	0.339935
Cadenza0101*	Large	4.111	0.2	4.8	0.2
Cadenza0102	Large	5	0.149	5	0
Cadenza0104	Large	4.6	0.4	4.6	0.163299
Cadenza0105	Large	4.5	0.224	4.9	0.1
Cadenza0106	Large	4.444	0.242	4.5	0.268742
Cadenza0110	Medium	4.778	0.147	4.9	0.1
Cadenza0111	Large	4.556	0.242	4.3	0.260342
Cadenza0112	Large	4.778	0.147	4.6	0.163299
Cadenza0113	Large	4.571	0.297	4.8	0.133333
Cadenza0114	Medium	4.429	0.429	3.3	0.213437
Cadenza0117	Large	4.4	0.221	4.7	0.152753
Cadenza0118	Large	4.9	0.1	4.9	0.1
Cadenza0119	Large	5	0	5	0
Cadenza0120	Large	5.3	0.153	5	0.149071
Cadenza0121*	Large	3.333	0.236	4.4	0.339935
Cadenza0122*	Medium	3.286	0.286	3.1	0.1
Cadenza0124	Large	4.9	0.1	4.8	0.2
Cadenza0125	Medium	4.333	0.289	4.5	0.223607
Cadenza0126	Large	4.667	0.167	4.8	0.133333
Cadenza0127	Large	4.8	0.133	5	0
Cadenza0129	Large	4.6	0.163	4	0.474342
Cadenza0132	Large	4.8	0.291	4.88889	0.105409
Cadenza0135	Large	4.889	0.111	4.9	0.1
Cadenza0136	Large	4.8	0.133	5	0
Cadenza0139	Large	4.5	0.224	4.6	0.266667
Cadenza0142*	Medium	3.625	0.263	3.7	0.213437
Cadenza0145	Large	4.889	0.111	4.3	0.422953
Cadenza0148	Large	5	0	4.8	0.133333
Cadenza0149	Medium	4.889	0.2	5.2	0.133333
Cadenza0151	Large	5	0	5.1	0.1
Cadenza0154	Large	4.9	0.18	5.1	0.1
Cadenza0155*	Small	3.75	0.164	4.1	0.1
Cadenza0157	Large	5	0	4.9	0.1
Cadenza0159	Large	4.7	0.213	5	0.149071
Cadenza0161	Large	4.875	0.125	4.8	0.133333
Cadenza0163	Large	5.2	0.133	5.1	0.179505
Cadenza0166*	Large	3.4	0.163	3.7	0.213437
Cadenza0167*	Large	3.556	0.338	3.11111	0.368932
Cadenza0168	Medium	5.25	0.164	5.2	0.133333
Cadenza0173*	Large	5.667	0.167	5.5	0.166667
Cadenza0174	Large	5	0	5	0
Cadenza0179	Medium	4.3	0.26	4	0.258199
Cadenza0181*	Medium	3	0	3.4	0.221108
Cadenza0182	Large	4.875	0.125	4.2	0.533333
Cadenza0184	Large	4.6	0.163	4.9	0.1
Cadenza0190	Medium	4.7	0.213	4.8	0.133333
Cadenza0191	Large	5	0	5	0
Cadenza0197	Large	4.875	0.125	4.9	0.1
Cadenza0198	Large	4.9	0.1	5	0
Cadenza0199	Large	4.5	0.224	5	0
Cadenza0200	Large	4.8	0.133	4.2	0.290593
Cadenza0201	Medium	4.8	0.133	4.6	0.221108
Cadenza0203	Large	4.3	0.26	4.6	0.163299
Cadenza0204	Large	4.7	0.153	4.1	0.276887
Cadenza0207	Medium	4.7	0.153	4.7	0.213437
Cadenza0208	Large	4.2	0.291	4.7	0.213437
Cadenza0212	Large	4.2	0.291	4.1	0.233333
Cadenza0214	Large	4.2	0.249	4.4	0.221108
Cadenza0215	Large	4.9	0.18	4.6	0.163299
Cadenza0216	Medium	4.571	0.202	3.9	0.314466
Cadenza0217	Large	4.889	0.111	4.9	0.1
Cadenza0221	Medium	4.778	0.278	5	0
Cadenza0222	Large	5	0	4.6	0.221108
Cadenza0224	Medium	4.125	0.295	4.5	0.166667
Cadenza0225	Medium	4.444	0.242	4.9	0.1
Cadenza0226	Large	4.7	0.153	4.9	0.1
Cadenza0228	Large	4.6	0.306	4.6	0.266667
Cadenza0230	Medium	4.25	0.25	4.4	0.221108
Cadenza0232	Large	4.9	0.1	5	0
Cadenza0233	Large	4.4	0.306	4.7	0.213437
Cadenza0234	Large	4.9	0.1	4.9	0.1
Cadenza0235	Large	5.1	0.1	5	0.149071
Cadenza0236	Large	4.8	0.133	5.11111	0.190029
Cadenza0237	Large	4.8	0.133	5.1	0.1
Cadenza0238	Large	4.6	0.267	5	0
Cadenza0240	Medium	5	0.167	5	0.288675
Cadenza0241	Large	4.2	0.2	5	0
Cadenza0244	Large	4.375	0.263	4.77778	0.222222
Cadenza0245*	Medium	3.625	0.263	4.6	0.221108
Cadenza0246	Large	4.8	0.2	4.8	0.2
Cadenza0248	Medium	4.9	0.277	5.1	0.179505
Cadenza0249	Large	5	0	5	0
Cadenza0250	Large	4.3	0.496	4.7	0.260342
Cadenza0251	Large	4.2	0.249	4.4	0.426875
Cadenza0256	Large	4.333	0.373	4.5	0.166667
Cadenza0258	Large	4.9	0.1	4.1	0.276887
Cadenza0259	Medium	4.444	0.176	5	0
Cadenza0266	Large	4.778	0.147	4.6	0.221108
Cadenza0268	Large	4.9	0.314	4.7	0.213437
Cadenza0269	Large	4	0.258	4.3	0.213437
Cadenza0270	Large	4.6	0.221	4.6	0.221108
Cadenza0271	Large	4.7	0.213	5	0
Cadenza0273*	Medium	3.4	0.221	3.4	0.221108
Cadenza0275	Large	4.556	0.176	4.9	0.1
Cadenza0276	Large	4.8	0.133	4.5	0.166667
Cadenza0277	Large	4.8	0.133	5.1	0.179505
Cadenza0278	Large	5	0	5	0
Cadenza0279	Medium	4.889	0.2	4.9	0.1
Cadenza0280	Medium	4.375	0.263	4	0.298142
Cadenza0281	Large	4.2	0.249	4.9	0.1
Cadenza0282	Large	4.2	0.249	4.7	0.152753
Cadenza0284	Large	4.778	0.222	5	0
Cadenza0285	Large	4.4	0.221	4.7	0.260342
Cadenza0287	Large	5.111	0.261	4.88889	0.111111
Cadenza0288	Medium	4.4	0.221	4.8	0.2
Cadenza0289	Large	4.2	0.327	4.2	0.2
Cadenza0290	Large	5	0	4.88889	0.111111
Cadenza0291	Large	4.9	0.1	5	0
Cadenza0292	Large	5	0.149	5	0
Cadenza0293	Large	5	0	4.7	0.448454
Cadenza0296	Large	5	0	4.8	0.133333
Cadenza0297	Medium	4.5	0.224	4.7	0.152753
Cadenza0298	Medium	4	0.333	4.4	0.266667
Cadenza0300	Large	4.667	0.236	4.3	0.213437
Cadenza0301	Medium	3.75	0.25	4.7	0.152753
Cadenza0303	Large	4.2	0.291	4.22222	0.400617
Cadenza0305	Medium	4.333	0.236	4.8	0.2
Cadenza0306	Large	4.3	0.213	4.5	0.223607
Cadenza0309	Large	5.3	0.213	5.6	0.163299
Cadenza0310	Large	3.9	0.179505	4.3	0.213437
Cadenza0313	Large	4.8	0.133333	5	0
Cadenza0315	Large	5	0.149071	4.9	0.1
Cadenza0316	Medium	4.5	0.224	4.6	0.221108
Cadenza0317	Medium	4.333	0.333	4.8	0.133333
Cadenza0318	Large	4.7	0.213437	4.8	0.2
Cadenza0325	Large	5.5	0.166667	5.3	0.213437
Cadenza0326	Large	4.9	0.1	5	0
Cadenza0327	Large	4.44444	0.293972	5	0
Cadenza0330	Large	5	0.258199	5.1	0.1
Cadenza0333	Medium	4.2	0.2	4.2	0.290593
Cadenza0334*	Large	3	0	3.2	0.2
Cadenza0335*	Large	3	0	3.7	0.260342
Cadenza0336	Medium	3.714	0.36	4.6	0.221108
Cadenza0337	Large	5.1	0.179505	5.1	0.1
Cadenza0338	Medium	4.9	0.1	5	0
Cadenza0339	Medium	5	0	4.8	0.133333
Cadenza0340	Large	4.77778	0.146986	5	0
Cadenza0341	Large	4.5	0.166667	4.88889	0.200308
Cadenza0342	Large	4.2	0.249444	4.1	0.276887
Cadenza0344	Large	4.8	0.2	4.7	0.152753
Cadenza0345	Large	4.2	0.2	4.5	0.188982
Cadenza0346	Large	4.7	0.152753	4.9	0.1
Cadenza0347	Medium	4.444	0.242	4.9	0.1
Cadenza0351	Medium	4.778	0.222	4.7	0.213437
Cadenza0352	Large	4.9	0.233333	4.9	0.1
Cadenza0353	Large	4.9	0.233333	5.4	0.163299
Cadenza0356	Large	4.4	0.305505	4.9	0.1
Cadenza0357	Large	5.1	0.179505	5.1	0.1
Cadenza0359	Large	4.4	0.266667	4.3	0.260342
Cadenza0361	Medium	4.7	0.3	5.2	0.2
Cadenza0362	Medium	4.333	0.289	4.7	0.152753
Cadenza0364	Large	5	0	5.1	0.179505
Cadenza0366	Large	4.7	0.152753	4.8	0.133333
Cadenza0368	Medium	4.75	0.25	4.7	0.213437
Cadenza0369*	Medium	3.3	0.153	3.4	0.221108
Cadenza0370	Medium	4.667	0.167	4.7	0.213437
Cadenza0371	Large	5.16667	0.307318	5.2	0.133333
Cadenza0373	Large	5.2	0.290593	5.6	0.163299
Cadenza0375	Large	5	0	5	0
Cadenza0378	Large	4.6	0.221108	4.2	0.249444
Cadenza0382!	Medium	4.625	0.46	4.66667	0.288675
Cadenza0383	Large	4.8	0.2	4.8	0.133333
Cadenza0387	Medium	4.6	0.163	4.4	0.266667
Cadenza0388	Large	4.5	0.307318	5.2	0.133333
Cadenza0393*	Medium	3.222	0.147	3.8	0.249444
Cadenza0394	Large	4.7	0.152753	4.7	0.260342
Cadenza0395	Medium	4.778	0.222	4.4	0.163299
Cadenza0397	Medium	5.143	0.261	5.3	0.152753
Cadenza0399	Large	4.9	0.1	4.9	0.1
Cadenza0401	Medium	4.4	0.163	4.8	0.133333
Cadenza0402	Large	5	0	4.9	0.1
Cadenza0403	Large	5.2	0.2	4.7	0.260342
Cadenza0417	Large	4.7	0.213437	5	0
Cadenza0418	Medium	4.833	0.167	4.8	0.133333
Cadenza0424	Large	4.7	0.152753	5	0.149071
Cadenza0429	Medium	3.8	0.133	3.66667	0.235702
Cadenza0431	Large	4.4	0.221108	4.6	0.163299
Cadenza0432	Large	5.2	0.2	4.9	0.179505
Cadenza0433	Medium	4.2	0.249	4.7	0.152753
Cadenza0435	Large	4.4	0.305505	4.71429	0.285714
Cadenza0438	Large	4.9	0.1	5	0
Cadenza0441	Medium	4.778	0.222	4.5	0.654047
Cadenza0442*	Medium	3.5	0.307	4.75	0.25
Cadenza0445	Medium	4.778	0.222	4.875	0.125
Cadenza0449	Large	5	0	4.9	0.1
Cadenza0450	Medium	3.9	0.277	4.6	0.221108
Cadenza0451	Large	4.7	0.152753	5	0
Cadenza0453	Medium	4.333	0.236	4.7	0.213437
Cadenza0455	Large	4.3	0.213437	4.66667	0.166667
Cadenza0461	Medium	3.8	0.249	4.6	0.163299
Cadenza0462	Large	4.9	0.1	5	0
Cadenza0463	Medium	4.7	0.213	4.6	0.221108
Cadenza0465*	Medium	3.1	0.1	3	0
Cadenza0467	Large	4.8	0.249444	3.9	0.314466
Cadenza0469	Large	5	0	4.77778	0.146986
Cadenza0471	Medium	5.5	0.167	5.4	0.163299
Cadenza0473	Medium	5.778	0.222	5.6	0.163299
Cadenza0474	Large	4.9	0.179505	4.9	0.1
Cadenza0475	Large	4.4	0.221108	4.7	0.213437
Cadenza0477	Large	5	0.149071	5.2	0.133333
Cadenza0478	Large	4.88889	0.111111	4.7	0.213437
Cadenza0479	Medium	4.5	0.307	4.9	0.1
Cadenza0483	Large	4.33333	0.288675	4.4	0.266667
Cadenza0489	Large	4.55556	0.337931	4.77778	0.146986
Cadenza0491	Large	4.7	0.213437	5.1	0.1
Cadenza0494	Large	5.2	0.2	5.2	0.2
Cadenza0495	Large	4.6	0.163299	5.1	0.1
Cadenza0496	Large	4.5	0.223607	4.7	0.213437
Cadenza0497	Medium	4.75	0.25	4.3	0.213437
Cadenza0498	Large	4.88889	0.200308	5	0
Cadenza0499	Large	4.5	0.166667	4.9	0.1
Cadenza0502	Medium	5.1	0.18	5.3	0.3
Cadenza0504	Large	4.9	0.1	5	0
Cadenza0505	Medium	3.778	0.278	3.88889	0.351364
Cadenza0506	Large	4.889	0.111	5.1	0.1
Cadenza0507*	Medium	3.667	0.289	3.3	0.213437
Cadenza0509	Large	4.6	0.306	5	0
Cadenza0510	Medium	4.111	0.309	4.4	0.221108
Cadenza0515	Large	5.1	0.18	5.6	0.163299
Cadenza0516	Large	4.75	0.164	4.7	0.152753
Cadenza0518	Large	4.889	0.111	4.9	0.1
Cadenza0527	Medium	3.9	0.277	4.66667	0.235702
Cadenza0529	Medium	4.3	0.153	4	0.298142
Cadenza0531	Large	4.6	0.221	4.6	0.221108
Cadenza0540	Medium	4.333	0.289	4.6	0.221108
Cadenza0542	Medium	5	0	5	0
Cadenza0543	Large	4.9	0.18	4.8	0.2
Cadenza0546	Large	5.222	0.222	5.4	0.163299
Cadenza0548	Large	5.444	0.242	5.3	0.152753
Cadenza0551	Medium	4.5	0.269	4.7	0.213437
Cadenza0554	Medium	4.2	0.249	4.6	0.221108
Cadenza0561	Large	4.8	0.133	4.9	0.1
Cadenza0562	Large	4.9	0.1	4.3	0.260342
Cadenza0572	Large	4.7	0.153	5	0
Cadenza0577	Large	5	0	5.11111	0.200308
Cadenza0579	Medium	5	0.149	4.7	0.152753
Cadenza0580	Large	5	0	4.6	0.4
Cadenza0581	Large	4.7	0.153	4.8	0.133333
Cadenza0583	Medium	4.625	0.263	4.8	0.133333
Cadenza0586	Large	4.889	0.111	4.5	0.223607
Cadenza0589	Large	4.5	0.167	4.77778	0.146986
Cadenza0592*	Medium	3.5	0.189	4.1	0.276887
Cadenza0595	Large	4.7	0.153	4.5	0.166667
Cadenza0596	Large	4.9	0.1	4.8	0.2
Cadenza0598	Large	4.333	0.289	4.8	0.2
Cadenza0600	Medium	5	0.149	4.8	0.2
Cadenza0603*	Large	3.4	0.267	3.22222	0.146986
Cadenza0604	Large	5	0	4.9	0.1
Cadenza0605	Large	4.5	0.269	4.7	0.213437
Cadenza0606	Medium	3.889	0.309	4.2	0.249444
Cadenza0609	Medium	4.778	0.147	4.6	0.221108
Cadenza0619	Large	5.111	0.261	5.1	0.179505
Cadenza0623	Large	4.8	0.133	4.9	0.1
Cadenza0625	Medium	4.3	0.3	4.5	0.268742
Cadenza0627	Large	4.889	0.111	4.6	0.163299
Cadenza0635	Large	4.375	0.263	4.5	0.223607
Cadenza0638	Large	4.5	0.269	4.8	0.133333
Cadenza0641	Medium	4.9	0.18	5.3	0.152753
Cadenza0642	Large	5.4	0.163	5.4	0.163299
Cadenza0645	-	4.8	0.133	4.9	0.1
Cadenza0647	Large	5	0	4.6	0.221108
Cadenza0649	Medium	4.1	0.277	4.3	0.260342
Cadenza0662	Medium	3.889	0.2	4.3	0.3
Cadenza0664	Medium	4.5	0.224	4.7	0.152753
Cadenza0665*	Medium	3.667	0.289	4.7	0.3
Cadenza0667	Large	4.667	0.167	4	0.210819
Cadenza0669	Large	4.667	0.167	4.88889	0.260579
Cadenza0674	Large	4.556	0.294	4.9	0.1
Cadenza0675	Large	5	0	5.3	0.152753
Cadenza0676	Medium	4.7	0.213	5	0
Cadenza0678	Large	5	0	4.8	0.133333
Cadenza0679	Large	5.1	0.18	4.3	0.260342
Cadenza0694*	Large	3.889	0.261	4.33333	0.288675
Cadenza0696	Medium	4.8	0.291	4.5	0.223607
Cadenza0697	Large	4.375	0.263	5	0
Cadenza0701	Medium	3.857	0.34	4.5	0.268742
Cadenza0702	Medium	3.889	0.261	4.7	0.213437
Cadenza0714	Large	4.5	0.224	4.2	0.326599
Cadenza0727	Medium	4	0.236	4.1	0.233333
Cadenza0757	Large	4.8	0.133	4.7	0.213437
Cadenza0810	Large	4.6	0.267	4.7	0.152753
Cadenza0818*	Large	3.444	0.242	3.5	0.223607
Cadenza0825	Medium	4.857	0.143	4.7	0.152753
Cadenza0844	Medium	4.2	0.2	4.3	0.260342
Cadenza0865	Large	4.7	0.3	4.9	0.233333
Cadenza0866	Large	4.4	0.267	4.8	0.133333
Cadenza0870	Large	4.889	0.111	5	0
Cadenza0871	Large	4.9	0.1	4.9	0.1
Cadenza0872	Large	4.778	0.147	4.8	0.133333
Cadenza0873	Large	4.714	0.184	4.9	0.1
Cadenza0874	Large	4.667	0.333	4.7	0.152753
Cadenza0875	Medium	4.2	0.249	4.6	0.266667
Cadenza0877	Large	4.5	0.269	5	0
Cadenza0878	Large	5	0	5	0
Cadenza0879	Medium	4.333	0.289	5	0.149071
Cadenza0880	Medium	4.5	0.167	5.2	0.133333
Cadenza0881	Medium	4.6	0.221	4.2	0.326599
Cadenza0882	Large	5.2	0.133	5.1	0.1
Cadenza0883	Medium	4.8	0.2	5	0
Cadenza0884	Large	5	0	5	0
Cadenza0886	Large	4.3	0.213	5	0.149071
Cadenza0887	Medium	4.667	0.211	5.1	0.1
Cadenza0888	Large	4.556	0.242	4.8	0.133333
Cadenza0893	Medium	5	0.189	5	0
Cadenza0894	Medium	5.143	0.143	4.3	0.578312
Cadenza0895	Medium	4.5	0.269	4.6	0.221108
Cadenza0896	Large	4.111	0.261	4.6	0.163299
Cadenza0897	Large	5.4	0.221108	5.1	0.276887
Cadenza0898	-	3.85714	0.26082	4.5	0.166667
Cadenza0899	Medium	4.625	0.263	5.1	0.1
Cadenza0900*	Large	5.9	0.1	5.5	0.166667
Cadenza0902	Medium	5.5	0.167	5	0.149071
Cadenza0903	Large	5.3	0.152753	5	0.149071
Cadenza0904*	Medium	3.571	0.429	3.4	0.163299
Cadenza0905	Large	4.88889	0.111111	5	0
Cadenza0906*	Medium	3	0	3.11111	0.111111
Cadenza0907	Large	5	0	4.6	0.221108
Cadenza0908	Large	4.9	0.1	5	0
Cadenza0910	Large	4.7	0.152753	4.8	0.133333
Cadenza0911	Large	4.625	0.182981	4.9	0.179505
Cadenza0912	Large	4.6	0.221108	4.2	0.290593
Cadenza0916	Large	4.8	0.133333	4.8	0.2
Cadenza0918	Large	5	0	4.8	0.133333
Cadenza0919	Large	4.1	0.1	3.9	0.233333
Cadenza0923	Large	4.125	0.295048	4.1	0.179505
Cadenza0925	Large	4	0.258199	4.2	0.133333
Cadenza0926*	Small	3.778	0.324	3.6	0.266667
Cadenza0927*	Large	5.75	0.163663	5.1	0.179505
Cadenza0928	Large	5.3	0.213437	5.2	0.133333
Cadenza0932	Large	4.7	0.213437	4.7	0.213437
Cadenza0934	Large	5.11111	0.200308	4.7	0.152753
Cadenza0935	Medium	4.6	0.245	4.9	0.1
Cadenza0938	Large	4.8	0.133333	5	0
Cadenza0943	Large	4.44444	0.242161	4.8	0.133333
Cadenza0944	Large	5	0.166667	5.1	0.1
Cadenza0946	Large	4.6	0.221108	5.3	0.213437
Cadenza0947	Large	4.66667	0.166667	4.4	0.163299
Cadenza0951	Large	3.88889	0.260579	4.5	0.223607
Cadenza0952	Large	4.3	0.213437	4.6	0.266667
Cadenza0953	Large	4.66667	0.166667	5.1	0.1
Cadenza0954	-	4.66667	0.235702	4.7	0.3
Cadenza0956	Large	4.7	0.213437	4.8	0.133333
Cadenza0958	Large	5.11111	0.111111	5	0
Cadenza1085*	Large	5.9	0.1	4.9	0.35
Cadenza1273*	Large	3.1	0.11	3	0
*Indicates mutant lines identified to have significantly different seminal root number to Cadenza in Screen A
